# Stable antibiotic resistance and rapid human adaptation in livestock-associated MRSA

**DOI:** 10.1101/2021.08.20.457141

**Authors:** Marta Matuszewska, Gemma G. R. Murray, Xiaoliang Ba, Rhiannon Wood, Mark A. Holmes, Lucy A. Weinert

## Abstract

Mobile genetic elements (MGEs) are agents of horizontal gene transfer in bacteria, but can also be vertically inherited by daughter cells. Establishing the dynamics that led to contemporary patterns of MGEs in bacterial genomes is central to predicting the emergence and evolution of novel and resistant pathogens. Methicillin-resistant *Staphylococcus aureus* (MRSA) clonal-complex (CC) 398 is the dominant MRSA in European livestock and a growing cause of human infections. Previous studies have identified three categories of MGEs whose presence or absence distinguishes livestock-associated CC398 from a closely related and less antibiotic-resistant human-associated population. Here we fully characterise the evolutionary dynamics of these MGEs using a collection of 1,180 CC398 genomes, sampled from livestock and humans, over 27 years. We find that the emergence of livestock-associated CC398 coincided with the acquisition of a Tn*916* transposon carrying a tetracycline resistance gene, which has been stably inherited for 57 years. This was followed by the acquisition of a type V SCC*mec* that carries methicillin, tetracycline and heavy metal resistance genes, which has been maintained for 35 years, with occasional truncations and replacements with type IV SCC*mec*. In contrast, a class of prophages that carry a human immune evasion gene cluster and that are largely absent from livestock-associated CC398, have been repeatedly gained and lost in both human- and livestock-associated CC398. These contrasting dynamics mean that when livestock-associated MRSA is transmitted to humans, adaptation to the human host outpaces loss of antibiotic resistance. In addition, the stable inheritance of resistance-associated MGEs suggests that the impact of ongoing reductions in antibiotic and zinc oxide use in European farms on livestock-associated MRSA will be slow to be realised.
