## Supplementary Tables for "Stable antibiotic resistance and rapid human adaptation in livestock-associated MRSA": Supplementary File 2.xls

### Sheet: Table S2
Gene identifier	Frequency LA-CC398	Frequency HA-CC398	MGE	Reference strain	Start	End	Locus tag	Gene name
tatC	0.122	0.998	-	293G	341219	341920	BXP64_RS01555	tatC
group_323	0.179	0.954	Sa3	293G	1965334	1965534	BXP64_RS09900	-
recT	0.075	0.954	Sa3	293G	1970784	1971704	BXP64_RS09970	-
group_1147	0.16	0.952	Sa3	293G	1957405	1957812	BXP64_RS09840	-
group_1149	0.081	0.952	Sa3	293G	1968476	1968694	BXP64_RS09950	-
group_1606	0.165	0.952	Sa3	293G	1963885	1964229	BXP64_RS09885	-
group_162	0.163	0.952	Sa3	293G	1962227	1963888	BXP64_RS09880	-
group_267	0.186	0.952	Sa3	293G	1949839	1951323	BXP64_RS09815	-
group_29	0.163	0.952	Sa3	293G	1951320	1955849	BXP64_RS09820	-
group_3170	0.167	0.952	Sa3	293G	1964890	1965306	BXP64_RS09895	-
group_34	0.183	0.952	Sa3	293G	1946143	1949823	BXP64_RS09810	-
group_393	0.163	0.952	Sa3	293G	1961024	1962211	BXP64_RS09875	-
group_534	0.162	0.952	Sa3	293G	1964359	1964658	BXP64_RS09890	-
group_62	0.081	0.952	Sa3	293G	1973658/1971706	1973921/1973649	BXP64_RS09980/BXP64_RS09975	-
clpP_2	0.162	0.95	Sa3	293G	1960303	1961040	BXP64_RS09870	-
group_1148	0.157	0.95	Sa3	293G	1958830	1959114	BXP64_RS09860	-
group_1604	0.157	0.95	Sa3	293G	1958210	1958572	BXP64_RS09850	-
group_1605	0.159	0.95	Sa3	293G	1958556	1958840	BXP64_RS09855	-
group_184	0.16	0.95	Sa3	293G	1959134	1960279	BXP64_RS09865	-
group_219	0.159	0.947	Sa3	293G	1956760	1957404	BXP64_RS09835	-
scn	0.148	0.947	Sa3	293G	1941431	1941781	BXP64_RS09765	scn
xerC_2	0.162	0.947	Sa3	293G	1980925	1981962	BXP64_RS10070	-
group_1607	0.166	0.945	Sa3	293G	1974750	1975070	BXP64_RS10000	-
group_1603	0.166	0.943	Sa3	293G	1956094	1956444	BXP64_RS09825	-
group_870	0.165	0.941	Sa3	293G	1955906	1956043 [1956067]	BXP64_RS13905	-
group_268	0.079	0.939	Sa3	293G	1970086	1970571 [1970703]	BXP64_RS09965	-
group_3264	0.156	0.939	Sa3	293G	1945316	1945546 [1945612]	BXP64_RS09795	-
group_2317	0.163	0.937	?	293G	1946004	1946156	BXP64_RS09805	-
group_2275	0.121	0.935	Sa3	293G	1957809	1958213	BXP64_RS09845	-
group_266	0.044	0.916	Sa3	293G	1977908	1978621	BXP64_RS10045	-
group_66	0.081	0.916	Sa3	293G	1968701	1969585	BXP64_RS09955	-
group_78	0.078	0.908	Sa3	293G	1967682	1968050	BXP64_RS09940	-
group_1608	0.061	0.903	Sa3	293G	1975947	1976144	BXP64_RS10015	-
chs	0.136	0.857	Sa3	293G	1942466	1942915	BXP64_RS09770	-
group_521	0.054	0.83	Sa3	293G	1975776	1975916	BXP64_RS10010	-
group_1820	0.014	0.824	Sa3	293G	1975129	1975761	BXP64_RS10005	-
group_2281	0.02	0.805	Sa3	293G	1980120	1980302	BXP64_RS10060	-
ugpQ_1	0.899	0.183	SCCmec	08BA02176	39835	40578	C248_RS00160	-
maoC	0.899	0.181	SCCmec	08BA02176	40675	41103	C248_RS00165	-
mecA	0.901	0.181	SCCmec	08BA02176	41149	43155 [43158]	C248_RS00170	mecA
group_2977	0.899	0.174	SCCmec	08BA02176	38751 [38547]	38918	C248_RS13925	-
group_154	0.882	0.017	SCCmec	08BA02176	53757	54260	C248_RS00230	-
group_3190	0.993	0.004	tetM	08BA02176	978221	978451	C248_RS04810	-
group_661	0.993	0.004	tetM	08BA02176	984301	986478	C248_RS04845	-
group_1154	0.993	0.002	tetM	08BA02176	986481	988928	C248_RS04850	-
group_2292	0.993	0.002	tetM	08BA02176	982374	983306	C248_RS04835	-
group_3184	0.993	0.002	tetM	08BA02176	993068	993451	C248_RS04885	-
group_3186	0.993	0.002	tetM	08BA02176	990007	990228	C248_RS04865
group_3191	0.993	0.002	tetM	08BA02176	977557	977760	C248_RS04805	-
group_876	0.993	0.002	tetM	08BA02176	990271	991476	C248_RS04870	-
tetM	0.993	0.002	tetM	08BA02176	980074	981993	C248_RS04825	tetM
ardA	0.993	0	tetM	08BA02176	989393	989890	C248_RS04860	-
group_3183	0.993	0	tetM	08BA02176	993470	993784	C248_RS04890	-
group_3185	0.991	0	tetM	08BA02176	991654	993039	C248_RS04880	-
group_3187	0.993	0	tetM	08BA02176	983303	984304	C248_RS04840	-
group_3188	0.993	0	tetM	08BA02176	979375	979728	C248_RS04820	-
group_3189	0.993	0	tetM	08BA02176	978448	978870	C248_RS04815	-
Int-Tn	0.993	0	tetM	08BA02176	976258	977475	C248_RS04800	-
