## Supplementary Tables for "Stable antibiotic resistance and rapid human adaptation in livestock-associated MRSA": Supplementary File 4.xls

### Sheet: Table S4 Tn916 gene annotaton i
Gene_number	Reference strain	Start	End	Strand	Locus tag	Gene name
1	1_1439	355718	356032	+	DXE58_RS01785	-
2	1_1439	356051 [356048]	356434	+	DXE58_RS01790	-
3	1_1439	356463	357848	+	DXE58_RS01795	-
4	1_1439	358026	359231	+	DXE58_RS01805	-
5	1_1439	359274	359495	+	DXE58_RS01810	-
6	1_1439	359612	360109	+	DXE58_RS01815	-
7	1_1439	360574	363021	+	DXE58_RS01825	-
8	1_1439	363024	365201	+	DXE58_RS01830	-
9	1_1439	365198	366199	+	DXE58_RS01835	-
10	1_1439	366196	367128	+	DXE58_RS01840	-
11	1_1439	367505	369424	+	DXE58_RS01850	tetM
12	1_1439	369770	370123	-	DXE58_RS01860	-
13	1_1439	370628	371050	+	DXE58_RS01870	-
14	1_1439	371047	371277	+	DXE58_RS01875	-
15	1_1439	371738	371941	+	DXE58_RS01885	-
16	1_1439	372023	373240	+	DXE58_RS01890	-
