## Supplementary Tables for "Stable antibiotic resistance and rapid human adaptation in livestock-associated MRSA": Supplementary File 5.xls

### Sheet: Table S5
Ring No	SCCmec type	Reference
1	SCCmec type I(1B)	AB033763.2
2	SCCmec type I(1B)	CP000046.1
3	SCCmec type II(2A)	BA000017
4	SCCmec type II(2A)	BX571856
5	SCCmec type II(2A)	CP000736
6	SCCmec type II(2A)	D86934.2
7	SCCmec type II(2A)	CP000703
8	SCCmec type II(2A)	AP009324
9	SCCmec type III(3A)	AB037671.1
10	SCCmec type IV(2B)|SCCmec type IVa(2B)	AB063172.2
11	SCCmec type IV(2B)|SCCmec type IVa(2B)	BA000033.2
12	SCCmec type IV(2B)|SCCmec type IVb(2B)	AB063173.1
13	SCCmec type IV(2B)|SCCmec type IVc(2B)	AB096217.1
14	SCCmec type IV(2B)|SCCmec type IVc(2B)	AJ810121.1
15	SCCmec type IV(2B)|SCCmec type IVc(2B)	AY271717.1
16	SCCmec type IV(2B)|SCCmec type IVc(2B)	EU437549.2
17	SCCmec type IV(2B)|SCCmec type IVd(2B)	AB097677.1
18	SCCmec type IV(2B)|SCCmec type IVd(2B)	NZ JYBA01000013.1
19	SCCmec type IV(2B)|SCCmec type IVg(2B)	DQ106887.1
20	SCCmec type IV(2B)|SCCmec type IVh(2B)	CP007659.1
21	SCCmec type IV(2B)|SCCmec type IVi(2B)	AB425823.1
22	SCCmec type IV(2B)|SCCmec type IVj(2B)	AB425824.1
23	SCCmec type IV(2B&5)	AM292304.1
24	SCCmec type V(5C2)|none	AB773816.1
25	SCCmec type V(5C2)|none	AB774378.1
26	SCCmec type V(5C2)|none	CP010526.1
27	SCCmec type V(5C2)|SCCmec type Va(5C2)	AB121219.1
28	SCCmec type V(5C2&5)|none	AB781446.1
29	SCCmec type V(5C2&5)|none	AB781448.1
30	SCCmec type V(5C2&5)|none	CP003166.1
31	SCCmec type V(5C2&5)|SCCmec type Vb(5C2&5)	AB462393.1
32	SCCmec type V(5C2&5)|SCCmec type Vb(5C2&5)	AB478780.1
33	SCCmec type V(5C2&5)|SCCmec type Vb(5C2&5)	AB512767.1
34	SCCmec type V(5C2&5)|SCCmec type Vc(5C2&5)	AB505629.1
35	SCCmec type V(5C2&5)|subtype-Vc(5C2&5)	AM990992.1
36	SCCmec type V(5C2&5)|subtype-Vc(5C2&5)	KF593809.1
37	SCCmec type IX(1C2)	AB505628.1
38	SCCmec type VI(4B)	AF411935.3
39	SCCmec type VII(5C1)	AB373032.1
40	SCCmec type VIII(4A)	FJ390057.1
41	SCCmec type VIII(4A)	FJ670542.1
42	SCCmec type X(7C1)	AB505630.1
43	SCCmec type_XI(8E)	FR821779.1
44	SCCmec type XII(9C2)	KR187111
45	SCCmec type XIII(9A)	MG674089
