## Supplementary Tables for "Stable antibiotic resistance and rapid human adaptation in livestock-associated MRSA": Supplementary File 6.xls

### Sheet: Table S6
Gene number	Reference strain	Start	End	Strand	Locus tag	Gene name
1	12_LA_293	1349418	1349723	+	DXE47_RS07395	-
2	12_LA_293	1349922	1350785	+	DXE47_RS07400	-
3	12_LA_293	1350893	1352368	+	DXE47_RS07405	-
4	12_LA_293	1352594	1353694	+	DXE47_RS07410	-
5	12_LA_293	1353687	1354058	+	DXE47_RS07415	-
6	12_LA_293	1354055	1355698	+	DXE47_RS07420	-
7	12_LA_293	1355652	1355768	+	-	-
8	12_LA_293	1355924	1357600	+	DXE47_RS07425	-
9	12_LA_293	1357706	1358044	+	DXE47_RS07430	-
10	12_LA_293	1358046	1358147	+	-	-
11	12_LA_293	1358140	1358451	+	DXE47_RS07435	-
12	12_LA_293	1358467	1358973	+	DXE47_RS07440	-
13	12_LA_293	1359122	1359796	-	DXE47_RS07445	-
14	12_LA_293	1360054 [1359850]	1360221	+	DXE47_RS07450	-
15	12_LA_293	1361138	1361881	+	DXE47_RS07460	-
16	12_LA_293	1361978	1362406	+	DXE47_RS07465	-
17	12_LA_293	1362452	1364458 [1364461]	-	DXE47_RS07470	mecA
18	12_LA_293	1364706	1364849 [1365380]	+	DXE47_RS07480	-
19	12_LA_293	1365440	1365868	-	DXE47_RS07485	-
20	12_LA_293	1365949	1366878	+	DXE47_RS07490	-
21	12_LA_293	1367040	1369028	+	DXE47_RS07495	-
22	12_LA_293	1369223	1370332	+	DXE47_RS07500	-
23	12_LA_293	1370325	1370693	+	DXE47_RS07505	-
24	12_LA_293	1370693	1372309	+	DXE47_RS07510	-
25	12_LA_293	1372534	1374213	+	DXE47_RS07515	-
26	12_LA_293	1374302	1374640	+	DXE47_RS07520	-
27	12_LA_293	1374643	1374732	+	-	-
28	12_LA_293	1374734	1375045	+	DXE47_RS07530	-
29	12_LA_293	1375060	1375530	+	DXE47_RS07535	-
30	12_LA_293	1375571	1376245	-	DXE47_RS07540	-
31	12_LA_293	1376442	1377821	+	DXE47_RS07545	tetK
32	12_LA_293	1378007	1379248	+	DXE47_RS07550	-
33	12_LA_293	1379434	1379535	+	-
34	12_LA_293	1379890 [1379775]	1380729	+	DXE47_RS07555	-
35	12_LA_293	1380817	1381491	-	DXE47_RS07560	-
36	12_LA_293	1381550 [1381523]	1382164	+	DXE47_RS07565	-
37	12_LA_293	1382308	1382508	+	-
38	12_LA_293	1382441	1383055	-	DXE47_RS07575	-
39	12_LA_293	1383529	1383888	-	DXE47_RS07585	-
40	12_LA_293	1384095	1384421	+	DXE47_RS07590	-
41	12_LA_293	1384524	1384622	+	-	-
42	12_LA_293	1384751	1386676	+	DXE47_RS07600	-
43	12_LA_293	1387822	1389150	-	DXE47_RS07605	-
44	12_LA_293	1389169	1390236	-	DXE47_RS07610	-
45	12_LA_293	1390375	1390635	+	DXE47_RS07615	-
46	12_LA_293	1390632	1391390	+	DXE47_RS07620	-
47	12_LA_293	1391602 [1391560]	1391769	+	DXE47_RS07625	-
48	12_LA_293	1391787	1392332	+	DXE47_RS07630	-
49	12_LA_293	1392613	1394403	+	DXE47_RS07635	-
50	12_LA_293	1394444	1395601	+	DXE47_RS07640	-
